# Quantitative imaging reveals PI3Kδ inhibition reduces rhinovirus-induced damage of small airway epithelia in ex vivo cultured human precision cut lung slices from COPD patients

**DOI:** 10.1101/2022.03.01.482451

**Authors:** Dmytro Dvornikov, Aliaksandr Halavatyi, Muzamil Majid Khan, Natalie Zimmermann, Amy Cross, Daniel Poeckel, Emil Melnikov, Christian Tischer, Johannes Leyrer, Marc A Schneider, Thomas Muley, Hauke Winter, Edith Hessel, Soren Beinke, Rainer Pepperkok

**Affiliations:** Cell Biology and Biophysics Unit, European Molecular Biology Laboratory, 69117 Heidelberg, Germany; Cellzome GmbH, GSK, 69117 Heidelberg, Germany; Translational Lung Research Center Heidelberg (TLRC), German Center for Lung Research (DZL), 69120 Heidelberg, Germany; Advanced light microscopy facility, European Molecular Biology Laboratory, 69117 Heidelberg, Germany; Medicines Research Centre, GSK, Stevenage SG1 2NY, UK; Faculty of Biosciences, Heidelberg University, 69120 Heidelberg, Germany; Translational Research Unit, Thoraxklinik at University Hospital Heidelberg, 69126 Heidelberg, Germany; Department of Surgery, Thoraxklinik at University Hospital Heidelberg, 69126 Heidelberg, Germany

## Abstract

Chronic obstructive pulmonary disease (COPD) is one of the major causes of disability and death worldwide and a significant risk factor for respiratory infections. Rhinoviral infections are the most common trigger of COPD exacerbations which lead to a worsening of disease symptoms, decline in lung function and increased mortality. The lack of suitable disease models to study the relevant cellular and molecular mechanism hinders the discovery of novel medicines that prevent disease progression in exacerbating COPD patients. We used quantitative multi-color imaging of COPD and control patient derived human precision-cut lung slices (hPCLS) to study the impact of rhinovirus infection on the structure and function of the small airway epithelium. Data analysis highlighted that COPD-derived hPCLS have a higher cellular density and basal cell hyperplasia, more unciliated airway surface areas with mucus overproduction, and shorter cilia length compared to control hPCLS. In response to rhinovirus 16 infection, COPD-derived hPCLS secreted higher amounts of pro-inflammatory cytokines and displayed decreased epithelial integrity and reduced airway ciliation. Finally, treatment with a selective PI3Kδ inhibitor reduced secretion of rhinovirus-induced cytokines and ameliorated rhinovirus-induced damage to COPD small airway epithelia. Thus, these data demonstrate the potential of quantitative imaging to assess complex airway functions in a patient-derived lung tissue model system, and indicate that targeting PI3Kδ might be a promising therapeutic opportunity to limit rhinovirus-induced airway damage in exacerbating COPD patients.

**Summary:** PI3Kδ inhibition reduces rhinovirus-mediated damage of small airway epithelia from chronic obstructive pulmonary disease (COPD) patients
