## Supplementary Table S1 for "Quantitative imaging reveals PI3Kδ inhibition reduces rhinovirus-induced damage of small airway epithelia in ex vivo cultured human precision cut lung slices from COPD patients"

### Sheet: Sheet1
ID	age	gender	smoking status	tumor type	COPD	FEV1, %predicted	FEV1/FVC
LT40	68	female	never smoker	LUAD	no	n/a	n/a
LT44	68	male	smoker	LUSC	no	n/a	n/a
LT45	68	male	ex-smoker 2002	LUSC	no	51.9	85
LT46	77	male	ex-smoker 15.08.2018	LUSC	no	118.9	95.6
LT49	77	male	ex-smoker 1983	LUAD	no	113.3	105.4
LT52	81	female	never smoker	LUAD	no	89.9	91.7
LT53	67	male	ex-smoker 2002	LUAD	no	57.1	88.3
LT57	57	male	smoker	LUAD	no	103.4	97.5
LT60	59	male	ex-smoker	LUSC	no	n/a	n/a
LT66	83	female	never smoker	LUAD	no	135.9	102.8
LT75	55	male	never smoker	LUAD	no	79.7	94.9
LT47	69	female	ex-smoker 15.08.2018	LUAD	GOLD II B	61.2	61.8
LT51	60	female	never smoker	LUAD	GOLD II	60.4	64
LT54	56	male	smoker	LUAD	GOLD II	51.9	57.3
LT61	60	female	ex-smoker 02.2019	LUAD	GOLD IV	34.1	54.9
LT77	63	male	ex-smoker 2015	N/A	GOLD IV C	34.4	56.5
